# LC-SRM combined with machine learning enables fast identification and quantification of bacterial pathogens in urinary tract infections

**DOI:** 10.1101/2024.05.31.596829

**Authors:** Clarisse Gotti, Florence Roux-Dalvai, Ève Bérubé, Antoine Lacombe-Rastoll, Mickaël Leclercq, Cristina C. Jacob, Maurice Boissinot, Claudia Martins, Neloni R. Wijeratne, Michel G. Bergeron, Arnaud Droit

## Abstract

Urinary tract infections (UTIs) are a worldwide health problem. Fast and accurate detection of bacterial infection is essential to provide appropriate antibiotherapy to patients and to avoid the emergence of drug-resistant pathogens. While the gold standard requires 24h to 48h of bacteria culture prior MALDI-TOF species identification, we propose a culture-free workflow, enabling a bacterial identification and quantification in less than 4 hours using 1mL of urine. After a rapid and automatable sample preparation, a signature of 82 bacterial peptides, defined by machine learning, was monitored in LC-MS, to distinguish the 15 species causing 84% of the UTIs. The combination of the sensitivity of the SRM mode on a triple quadrupole TSQ Altis instrument and the robustness of capillary flow enabled us to analyze up to 75 samples per day, with 99.2% accuracy on bacterial inoculations of healthy urines. We have also shown our method can be used to quantify the spread of the infection, from 8×10^4^ to 3×10^7^ CFU/mL. Finally, the workflow was validated on 45 inoculated urines and on 84 UTI-positive urine from patients, with respectively 93.3% and 87.1% of agreement with the culture-MALDI procedure at a level above 1×10^5^ CFU/mL corresponding to an infection requiring antibiotherapy.

**HIGHLIGHTS:**

– LC-MS-SRM and machine learning to identify and quantify bacterial species of UTI
– Fast sample preparation without bacterial culture and high-throughput MS analysis
– Accurate quantification through calibration curves for 15 species of UTIs
– Validation on inoculations (93% accuracy) and on patients specimens (87% accuracy)
