## Supplemental Table S1 for "LC-SRM combined with machine learning enables fast identification and quantification of bacterial pathogens in urinary tract infections"

### Sheet: Legend
Dataset	Used to	Associated figure	Number of inoculated bacteria	Number of concentrations	Background	Replicates	Conditions	Total number of samples	Table with information of inoculated volumes and concentrations
Transfer - Inoculations	- Train and test a new random forest model based on SRM data - Generate linear regressions for quantification	Figure 2 and 3	15	6	Urine from healthy volunteers	4 biologicals		360	Transfer - Inoculations
Transfer - Reproducibility	Evaluate the reproducibility of the LC-SRM-ML at 3 (analytical, tehnical and biological) levels	Figure 4	4 Eco, Kpn, Efa, Sag	1	50mM Tris Urines from healthy volunteers Urines from UTI-negative patients	6 analyticals (Tris-Pooled) 6 technicals (Tris) 6 biologicals (Urines)	+/- Centrifugation 30s at 100xg for UTI-negative patients	96 prepared 120 injections	Transfer - Reproducibility
Validation - Inoculations	Comparison of the LC-SRM-ML and the culture-MALDI workflows, in terms of identification and quantification	Figure 5A, 5B and 5C	15	3 L, M,H	Urine from healthy volunteers	3 biologicals		45	Validation - Inoculations
Validation - Patients		Figure 5D and 5E			Urine from UTI-positive patients (determined by MALDI)		+ Centrifugation 30s at 100xg	84

### Sheet: Transfert - Inoculations
				Bacterial culture inoculation volume (µL) in 1mL urine						Bacterial concentration in CFU per mL of urine
Bacteria	# CCRI	Abbreviation	Bacterial culture concentration (CFU/mL)	S1	S2	S3	S4	S5	S6	S1	S2	S3	S4	S5	S6
Citrobacter freundii	429	Cfr	160000000	5	15	3.5	8	25	50	80000	240000	560000	1280000	4000000	8000000
Entrobacter cloacae	860	Ecl	260000000	5	15	3.5	8	25	50	130000	390000	910000	2080000	6500000	13000000
Escherichia coli	12923	Eco	330000000	5	15	3.5	8	25	50	165000	495000	1155000	2640000	8250000	16500000
Enterococcus faecalis	95	Efa	1100000000	3	8	20	5	15	30	330000	880000	2200000	5500000	16500000	33000000
Klebsiella aerogenes	446	Kae	690000000	3	8	20	5	15	30	207000	552000	1380000	3450000	10350000	20700000
Klebsiella oxytoca	1109	Kox	400000000	3	8	20	5	15	30	120000	320000	800000	2000000	6000000	12000000
Klebsiella pneumonia	563	Kpn	400000000	3	8	20	5	15	30	120000	320000	800000	2000000	6000000	12000000
Pseudomonas aeruginosa	691	Pae	70000000	15	4	10	25	75	150	105000	280000	700000	1750000	5250000	10500000
Proteus mirabilis	675	Pmi	370000000	3	8	20	5	15	30	111000	296000	740000	1850000	5550000	11100000
Streptococcus agalactiae	235	Sag	120000000	15	4	10	25	75	150	180000	480000	1200000	3000000	9000000	18000000
Staphylococcus aureus	9443	Sau	590000000	5	15	3.5	8	25	50	295000	885000	2065000	4720000	14750000	29500000
Staphylococcus epidermidis	203	Sep	120000000	15	4	10	25	75	150	180000	480000	1200000	3000000	9000000	18000000
Staphylococcus haemolyticus	210	Sha	150000000	15	4	10	25	75	150	225000	600000	1500000	3750000	11250000	22500000
Staphyloccocus mitis	259	Smi	95000000	15	4	10	25	75	150	142500	380000	950000	2375000	7125000	14250000
Staphylococcus saprophyticus	223	Ssa	240000000	5	15	3.5	8	25	50	120000	360000	840000	1920000	6000000	12000000
					Dilution 10 of the bacterial culture

### Sheet: Transfert - Reproducibility
Bacteria	# CCRI	Abbreviation	Bacterial culture concentration (CFU/mL)	Bacterial culture inoculation volume (µL) in 1mL urine	Bacterial concentration in CFU per mL of urine
Escherichia coli	12923	Eco	710000000	2.5	1775000
Enterococcus faecalis	95	Efa	2000000000	2	4000000
Klebsiella pneumonia	563	Kpn	1300000000	2.5	3250000
Streptococcus agalactiae	235	Sag	460000000	5	2300000

### Sheet: Validation - Inoculations
Inoculated bacteria	# CCRI	Abbreviation	Urine	Bacterial culture concentration (CFU/mL)	Bacterial culture inoculation volume (µL) in 1mL urine	Bacterial concentration in CFU per mL of urine
Citrobacter freundii	429	Cfr	HV01	93000000	1	93000
Staphylococcus haemolyticus	210	Sha	HV02	470000000	2	940000
Proteus mirabilis	675	Pmi	HV03	750000000	20	15000000
Streptococcus mitis	259	Smi	HV04	610000000	20	12200000
Staphylococcus haemolyticus	210	Sha	HV05	470000000	20	9400000
Escherichia coli	12923	Eco	HV06	710000000	40	28400000
Staphylococcus saprophyticus	223	Ssa	HV07	480000000	5	2400000
Staphylococcus saprophyticus	223	Ssa	HV08	480000000	1	480000
Klebsiella oxytoca	1109	Kox	HV09	850000000	20	17000000
Enterococcus faecalis	95	Efa	HV10	2000000000	2	4000000
Klebsiella pneumonia	563	Kpn	HV11	1300000000	20	26000000
Enterococcus faecalis	95	Efa	HV12	2000000000	20	40000000
Staphylococcus haemolyticus	210	Sha	HV13	470000000	100	47000000
Pseudomonas aeruginosa	691	Pae	HV14	230000000	20	4600000
Streptococcus agalactiae	235	Sag	HV15	460000000	2	920000
Klebsiella aerogenes	446	Kae	HV16	790000000	2	1580000
Citrobacter freundii	429	Cfr	HV17	93000000	40	3720000
Entrobacter cloacae	860	Ecl	HV18	800000000	40	32000000
Staphylococcus aureus	9443	Sau	HV19	1400000000	1	1400000
Pseudomonas aeruginosa	691	Pae	HV20	230000000	100	23000000
Klebsiella pneumonia	563	Kpn	HV21	1300000000	8	10400000
Staphylococcus aureus	9443	Sau	HV22	1400000000	5	7000000
Enterococcus faecalis	95	Efa	HV23	2000000000	8	16000000
Proteus mirabilis	675	Pmi	HV24	750000000	8	6000000
Klebsiella oxytoca	1109	Kox	HV25	850000000	8	6800000
Staphylococcus epidermidis	203	Sep	HV26	320000000	20	6400000
Entrobacter cloacae	860	Ecl	HV27	800000000	5	4000000
Streptococcus agalactiae	235	Sag	HV28	460000000	100	46000000
Staphylococcus epidermidis	203	Sep	HV29	320000000	2	640000
Escherichia coli	12923	Eco	HV30	710000000	1	710000
Klebsiella pneumonia	563	Kpn	HV31	1300000000	2	2600000
Citrobacter freundii	429	Cfr	HV32	93000000	5	465000
Escherichia coli	12923	Eco	HV33	710000000	5	3550000
Staphylococcus epidermidis	203	Sep	HV34	320000000	100	32000000
Pseudomonas aeruginosa	691	Pae	HV35	230000000	2	460000
Streptococcus agalactiae	235	Sag	HV36	460000000	20	9200000
Proteus mirabilis	675	Pmi	HV37	750000000	2	1500000
Staphylococcus saprophyticus	223	Ssa	HV38	480000000	40	19200000
Klebsiella oxytoca	1109	Kox	HV39	850000000	2	1700000
Klebsiella aerogenes	446	Kae	HV40	790000000	20	15800000
Staphylococcus aureus	9443	Sau	HV41	1400000000	40	56000000
Streptococcus mitis	259	Smi	HV42	610000000	100	61000000
Entrobacter cloacae	860	Ecl	HV43	800000000	1	800000
Streptococcus mitis	259	Smi	HV44	610000000	2	1220000
Klebsiella aerogenes	446	Kae	HV45	790000000	8	6320000
