## Supplemental Table S3 for "LC-SRM combined with machine learning enables fast identification and quantification of bacterial pathogens in urinary tract infections"

### Sheet: Global parameters
Source parameters
Ion source type	NSI
Spray voltage (V)	1900
Ion transfert tube Temp (°C)	275
SRM parameters
Chromatographic Peak Width (sec)	14
Use chromatograhic filter	Checked
Use cycle time	Checked
Points per peak	12
Use dwell time factor	Checked
Minimum preferred dwell time (ms)	1
Use calibrate RF Lens	Checked
Q1 Resolution (FWHM)	0.7
Q3 Resolution (FWHM)	1.2
CID gas (mTorr)	1.5

### Sheet: SRM Table
Compound	Retention Time (min)	RT Window (min)	Precursor (m/z)	Product (m/z)	Collision Energy (V)	Min Dwell Time (ms)	Dwell Time Priority
TGPNLHGLFGR	7	14	390.212	492.293	13	1.65	2
TGPNLHGLFGR	7	14	390.212	549.314	13	3.299	1 (high)
TGPNLHGLFGR	7	14	390.212	686.373	13	1.65	2
TGPNLHGLFGR	7	14	390.212	799.457	13	1.65	2
MIFAGIK	7	14	390.227	388.255	15.6	1.65	2
MIFAGIK	7	14	390.227	520.259	15.6	1.65	2
MIFAGIK	7	14	390.227	535.324	15.6	3.299	1 (high)
MIFAGIK	7	14	390.227	648.408	15.6	1.65	2
KYIPGTK	7	14	403.742	305.182	16	1.65	2
KYIPGTK	7	14	403.742	402.235	16	3.299	1 (high)
KYIPGTK	7	14	403.742	515.319	16	1.65	2
KYIPGTK	7	14	403.742	678.382	16	1.65	2
TSHITVVVTEK	7	14	405.231	326.146	23.5	1.65	2
TSHITVVVTEK	7	14	405.231	377.203	13.5	1.65	2
TSHITVVVTEK	7	14	405.231	439.23	17.5	1.65	2
TSHITVVVTEK	7	14	405.231	476.271	13.5	3.299	1 (high)
HHITADGFYR	7	14	406.2	245.132	13.5	1.65	2
HHITADGFYR	7	14	406.2	388.209	13.5	1.65	2
HHITADGFYR	7	14	406.2	542.272	13.5	3.299	1 (high)
HHITADGFYR	7	14	406.2	657.299	13.5	1.65	2
SVEEILGK	7	14	437.747	159.113	19.2	3.299	1 (high)
SVEEILGK	7	14	437.747	215.655	19.2	1.65	2
SVEEILGK	7	14	437.747	317.218	23.2	1.65	2
SVEEILGK	7	14	437.747	430.302	19.2	1.65	2
ILEVPVGR	7	14	441.774	428.262	17.3	1.65	2
ILEVPVGR	7	14	441.774	527.33	17.3	1.65	2
ILEVPVGR	7	14	441.774	656.373	15.3	3.299	1 (high)
ILEVPVGR	7	14	441.774	769.457	17.3	1.65	2
LAIVPILR	7	14	447.81	498.34	15.5	1.65	2
LAIVPILR	7	14	447.81	597.408	15.5	1.65	2
LAIVPILR	7	14	447.81	710.492	15.5	3.299	1 (high)
LAIVPILR	7	14	447.81	781.529	17.5	1.65	2
NFLVPQGK	7	14	451.758	332.193	25.7	1.65	2
NFLVPQGK	7	14	451.758	375.203	13.7	1.65	2
NFLVPQGK	7	14	451.758	429.246	19.7	3.299	1 (high)
NFLVPQGK	7	14	451.758	528.314	13.7	1.65	2
IVIERPAK	7	14	463.295	357.219	18.1	1.65	2
IVIERPAK	7	14	463.295	600.346	20.1	1.65	2
IVIERPAK	7	14	463.295	713.43	18.1	3.299	1 (high)
IVIERPAK	7	14	463.295	812.499	20.1	1.65	2
EFIPAVEK	7	14	466.758	272.16	16.2	1.65	2
EFIPAVEK	7	14	466.758	375.224	24.2	1.65	2
EFIPAVEK	7	14	466.758	446.261	16.2	1.65	2
EFIPAVEK	7	14	466.758	543.314	14.2	3.299	1 (high)
LFSEIAPR	7	14	466.763	343.209	18.2	1.65	2
LFSEIAPR	7	14	466.763	456.293	18.2	1.65	2
LFSEIAPR	7	14	466.763	672.368	16.2	3.299	1 (high)
LFSEIAPR	7	14	466.763	819.436	20.2	1.65	2
IVSLAPEVL	7	14	470.789	300.192	26.3	1.65	2
IVSLAPEVL	7	14	470.789	413.276	8.3	1.65	2
IVSLAPEVL	7	14	470.789	457.266	10.3	3.299	1 (high)
IVSLAPEVL	7	14	470.789	484.313	8.3	1.65	2
LALAPVDVR	7	14	477.292	293.171	18.5	1.65	2
LALAPVDVR	7	14	477.292	585.335	14.5	3.299	1 (high)
LALAPVDVR	7	14	477.292	656.373	16.5	1.65	2
LALAPVDVR	7	14	477.292	769.457	16.5	1.65	2
LADAIIEGR	7	14	479.271	300.155	20.6	1.65	2
LADAIIEGR	7	14	479.271	474.267	16.6	1.65	2
LADAIIEGR	7	14	479.271	658.388	18.6	1.65	2
LADAIIEGR	7	14	479.271	773.415	18.6	3.299	1 (high)
GFLIGGTSGR	7	14	482.764	318.181	14.7	1.65	2
GFLIGGTSGR	7	14	482.764	477.242	12.7	1.65	2
GFLIGGTSGR	7	14	482.764	534.263	14.7	3.299	1 (high)
GFLIGGTSGR	7	14	482.764	647.347	16.7	1.65	2
EDLIAYLK	7	14	482.771	423.26	18.7	1.65	2
EDLIAYLK	7	14	482.771	494.297	18.7	3.299	1 (high)
EDLIAYLK	7	14	482.771	607.381	18.7	1.65	2
EDLIAYLK	7	14	482.771	720.465	18.7	1.65	2
QAVPLIQPR	7	14	511.311	255.158	29.7	1.65	2
QAVPLIQPR	7	14	511.311	299.171	15.7	1.65	2
QAVPLIQPR	7	14	511.311	626.398	25.7	1.65	2
QAVPLIQPR	7	14	511.311	723.451	19.7	3.299	1 (high)
PVVSGAEFLK	7	14	523.797	407.265	24.1	1.65	2
PVVSGAEFLK	7	14	523.797	664.366	20.1	1.65	2
PVVSGAEFLK	7	14	523.797	751.398	20.1	1.65	2
PVVSGAEFLK	7	14	523.797	850.467	20.1	3.299	1 (high)
PIITDVYAR	7	14	524.295	508.288	26.1	1.65	2
PIITDVYAR	7	14	524.295	724.362	20.1	1.65	2
PIITDVYAR	7	14	524.295	837.446	20.1	3.299	1 (high)
PIITDVYAR	7	14	524.295	950.531	22.1	1.65	2
SIITDIYAR	7	14	526.292	522.303	26.2	1.65	2
SIITDIYAR	7	14	526.292	637.33	20.2	1.65	2
SIITDIYAR	7	14	526.292	738.378	18.2	1.65	2
SIITDIYAR	7	14	526.292	851.462	14.2	3.299	1 (high)
VTPGQVISVR	7	14	528.314	474.303	24.3	1.65	2
VTPGQVISVR	7	14	528.314	573.372	24.3	1.65	2
VTPGQVISVR	7	14	528.314	758.452	24.3	1.65	2
VTPGQVISVR	7	14	528.314	855.505	16.3	3.299	1 (high)
KTGQAPGFSYTDANK	7	14	528.926	548.267	17.1	3.299	1 (high)
KTGQAPGFSYTDANK	7	14	528.926	640.341	17.1	1.65	2
KTGQAPGFSYTDANK	7	14	528.926	711.331	17.1	1.65	2
KTGQAPGFSYTDANK	7	14	528.926	798.363	17.1	1.65	2
GATVLPHGTGR	7	14	533.293	230.114	26.4	1.65	2
GATVLPHGTGR	7	14	533.293	390.21	26.4	1.65	2
GATVLPHGTGR	7	14	533.293	624.321	20.4	3.299	1 (high)
GATVLPHGTGR	7	14	533.293	737.405	22.4	1.65	2
AAASIVVVDAR	7	14	536.311	559.32	18.5	1.65	2
AAASIVVVDAR	7	14	536.311	658.388	16.5	3.299	1 (high)
AAASIVVVDAR	7	14	536.311	771.472	18.5	1.65	2
AAASIVVVDAR	7	14	536.311	858.504	18.5	1.65	2
ALLDFFLSR	7	14	541.305	522.303	16.7	1.65	2
ALLDFFLSR	7	14	541.305	669.372	20.7	1.65	2
ALLDFFLSR	7	14	541.305	784.399	18.7	1.65	2
ALLDFFLSR	7	14	541.305	897.483	18.7	3.299	1 (high)
SDVLFNFNK	7	14	542.277	302.135	16.7	1.65	2
SDVLFNFNK	7	14	542.277	522.267	14.7	1.65	2
SDVLFNFNK	7	14	542.277	669.335	16.7	3.299	1 (high)
SDVLFNFNK	7	14	542.277	782.42	16.7	1.65	2
ALELIGVGYR	7	14	545.816	314.171	20.9	1.65	2
ALELIGVGYR	7	14	545.816	551.294	18.9	3.299	1 (high)
ALELIGVGYR	7	14	545.816	664.378	18.9	1.65	2
ALELIGVGYR	7	14	545.816	777.462	20.9	1.65	2
TPEQLANIAR	7	14	556.806	544.32	21.2	3.299	1 (high)
TPEQLANIAR	7	14	556.806	657.404	23.2	1.65	2
TPEQLANIAR	7	14	556.806	785.463	25.2	1.65	2
TPEQLANIAR	7	14	556.806	914.505	25.2	1.65	2
GIEISVPFPR	7	14	557.816	516.293	15.3	3.299	1 (high)
GIEISVPFPR	7	14	557.816	702.393	19.3	1.65	2
GIEISVPFPR	7	14	557.816	815.477	21.3	1.65	2
GIEISVPFPR	7	14	557.816	944.52	21.3	1.65	2
RPNTDELGLEELGLK	7	14	561.968	584.279	26.1	1.65	2
RPNTDELGLEELGLK	7	14	561.968	688.388	18.1	1.65	2
RPNTDELGLEELGLK	7	14	561.968	713.321	20.1	3.299	1 (high)
RPNTDELGLEELGLK	7	14	561.968	858.493	14.1	1.65	2
VGLIAGSGGGSPR	7	14	564.312	270.181	23.5	1.65	2
VGLIAGSGGGSPR	7	14	564.312	674.322	19.5	1.65	2
VGLIAGSGGGSPR	7	14	564.312	745.359	21.5	3.299	1 (high)
VGLIAGSGGGSPR	7	14	564.312	858.443	23.5	1.65	2
TLPGLASINDK	7	14	564.816	376.183	31.5	1.65	2
TLPGLASINDK	7	14	564.816	576.299	23.5	1.65	2
TLPGLASINDK	7	14	564.816	647.336	23.5	1.65	2
TLPGLASINDK	7	14	564.816	817.441	25.5	3.299	1 (high)
NYTIGDVISR	7	14	569.298	474.303	17.7	1.65	2
NYTIGDVISR	7	14	569.298	646.352	17.7	1.65	2
NYTIGDVISR	7	14	569.298	759.436	17.7	1.65	2
NYTIGDVISR	7	14	569.298	860.484	17.7	3.299	1 (high)
APVVVPAGVDVK	7	14	575.845	268.166	23.9	1.65	2
APVVVPAGVDVK	7	14	575.845	367.234	23.9	1.65	2
APVVVPAGVDVK	7	14	575.845	685.388	19.9	3.299	1 (high)
APVVVPAGVDVK	7	14	575.845	784.456	19.9	1.65	2
NAIIFSPHPR	7	14	576.319	299.171	23.9	1.65	2
NAIIFSPHPR	7	14	576.319	593.315	23.9	1.65	2
NAIIFSPHPR	7	14	576.319	740.384	23.9	1.65	2
NAIIFSPHPR	7	14	576.319	853.468	21.9	3.299	1 (high)
IAVEEIFDVK	7	14	581.821	508.277	18.1	1.65	2
IAVEEIFDVK	7	14	581.821	750.403	22.1	1.65	2
IAVEEIFDVK	7	14	581.821	879.446	20.1	1.65	2
IAVEEIFDVK	7	14	581.821	978.514	18.1	3.299	1 (high)
ILPSIDNLER	7	14	585.329	531.289	30.2	1.65	2
ILPSIDNLER	7	14	585.329	759.4	26.2	1.65	2
ILPSIDNLER	7	14	585.329	846.432	26.2	1.65	2
ILPSIDNLER	7	14	585.329	943.484	20.2	3.299	1 (high)
NVEWVVGVLR	7	14	585.835	543.361	24.2	1.65	2
NVEWVVGVLR	7	14	585.835	642.43	18.2	1.65	2
NVEWVVGVLR	7	14	585.835	828.509	20.2	1.65	2
NVEWVVGVLR	7	14	585.835	957.552	20.2	3.299	1 (high)
GIPANSISAEGR	7	14	586.306	519.252	26.2	1.65	2
GIPANSISAEGR	7	14	586.306	719.368	26.2	1.65	2
GIPANSISAEGR	7	14	586.306	833.411	26.2	3.299	1 (high)
GIPANSISAEGR	7	14	586.306	904.448	26.2	1.65	2
VASLEGDVLGSYQHGAR	7	14	586.963	440.236	26.8	1.65	2
VASLEGDVLGSYQHGAR	7	14	586.963	818.39	24.8	1.65	2
VASLEGDVLGSYQHGAR	7	14	586.963	875.412	24.8	3.299	1 (high)
VASLEGDVLGSYQHGAR	7	14	586.963	988.496	24.8	1.65	2
PIITLPDGSQR	7	14	598.835	447.231	26.7	1.65	2
PIITLPDGSQR	7	14	598.835	659.311	22.7	3.299	1 (high)
PIITLPDGSQR	7	14	598.835	873.442	22.7	1.65	2
PIITLPDGSQR	7	14	598.835	986.527	22.7	1.65	2
ESQSTTGIGEGIAIPHAK	7	14	599.311	452.262	21.2	3.299	1 (high)
ESQSTTGIGEGIAIPHAK	7	14	599.311	636.383	23.2	1.65	2
ESQSTTGIGEGIAIPHAK	7	14	599.311	806.488	17.2	1.65	2
ESQSTTGIGEGIAIPHAK	7	14	599.311	992.552	19.2	1.65	2
VAFNQAVDSVR	7	14	603.317	361.219	26.8	1.65	2
VAFNQAVDSVR	7	14	603.317	575.315	22.8	1.65	2
VAFNQAVDSVR	7	14	603.317	646.352	22.8	3.299	1 (high)
VAFNQAVDSVR	7	14	603.317	888.453	20.8	1.65	2
AQSVVDYLVSK	7	14	604.829	333.213	28.9	1.65	2
AQSVVDYLVSK	7	14	604.829	446.297	28.9	1.65	2
AQSVVDYLVSK	7	14	604.829	609.361	22.9	1.65	2
AQSVVDYLVSK	7	14	604.829	724.388	22.9	3.299	1 (high)
FAEAGSFDYGR	7	14	610.272	395.204	29	1.65	2
FAEAGSFDYGR	7	14	610.272	801.353	21	3.299	1 (high)
FAEAGSFDYGR	7	14	610.272	872.39	21	1.65	2
FAEAGSFDYGR	7	14	610.272	1001.432	21	1.65	2
VVGQLGQVLGPR	7	14	611.866	329.193	19.1	1.65	2
VVGQLGQVLGPR	7	14	611.866	726.426	23.1	3.299	1 (high)
VVGQLGQVLGPR	7	14	611.866	839.51	23.1	1.65	2
VVGQLGQVLGPR	7	14	611.866	1024.59	23.1	1.65	2
IAAANVPAFTAGK	7	14	615.845	256.166	23.2	1.65	2
IAAANVPAFTAGK	7	14	615.845	376.219	31.2	1.65	2
IAAANVPAFTAGK	7	14	615.845	523.287	17.2	1.65	2
IAAANVPAFTAGK	7	14	615.845	691.377	19.2	3.299	1 (high)
AIVAATESGSTAR	7	14	617.325	578.289	19.3	1.65	2
AIVAATESGSTAR	7	14	617.325	808.38	21.3	3.299	1 (high)
AIVAATESGSTAR	7	14	617.325	879.417	21.3	1.65	2
AIVAATESGSTAR	7	14	617.325	950.454	23.3	1.65	2
STAETIVYSALETLAQR	7	14	618.326	374.215	15.8	3.299	1 (high)
STAETIVYSALETLAQR	7	14	618.326	588.346	21.8	1.65	2
STAETIVYSALETLAQR	7	14	618.326	717.389	19.8	1.65	2
STAETIVYSALETLAQR	7	14	618.326	830.473	19.8	1.65	2
VVGQLGQILGPR	7	14	618.874	442.277	23.3	1.65	2
VVGQLGQILGPR	7	14	618.874	740.441	21.3	3.299	1 (high)
VVGQLGQILGPR	7	14	618.874	853.525	23.3	1.65	2
VVGQLGQILGPR	7	14	618.874	1038.605	25.3	1.65	2
GITINTSHIEYETETR	7	14	621.974	798.363	23.9	1.65	2
GITINTSHIEYETETR	7	14	621.974	927.405	27.9	3.299	1 (high)
GITINTSHIEYETETR	7	14	621.974	1040.489	27.9	1.65	2
GITINTSHIEYETETR	7	14	621.974	1177.548	25.9	1.65	2
IAAANVPAFVSGK	7	14	622.853	256.166	23.5	1.65	2
IAAANVPAFVSGK	7	14	622.853	291.166	33.5	1.65	2
IAAANVPAFVSGK	7	14	622.853	390.235	33.5	1.65	2
IAAANVPAFVSGK	7	14	622.853	705.393	21.5	3.299	1 (high)
HQVVNDLPLGR	7	14	624.346	442.277	27.5	1.65	2
HQVVNDLPLGR	7	14	624.346	555.361	27.5	1.65	2
HQVVNDLPLGR	7	14	624.346	883.5	25.5	1.65	2
HQVVNDLPLGR	7	14	624.346	982.568	25.5	3.299	1 (high)
EVPVDVQPEVR	7	14	633.838	500.283	27.8	1.65	2
EVPVDVQPEVR	7	14	633.838	727.41	25.8	1.65	2
EVPVDVQPEVR	7	14	633.838	842.437	27.8	3.299	1 (high)
EVPVDVQPEVR	7	14	633.838	1038.558	19.8	1.65	2
VVVGLLLGEVIR	7	14	633.91	573.335	17.8	3.299	1 (high)
VVVGLLLGEVIR	7	14	633.91	686.42	23.8	1.65	2
VVVGLLLGEVIR	7	14	633.91	969.609	27.8	1.65	2
VVVGLLLGEVIR	7	14	633.91	1068.678	25.8	1.65	2
VEGTTPHTITGR	7	14	634.833	391.219	25.9	1.65	2
VEGTTPHTITGR	7	14	634.833	547.32	33.9	1.65	2
VEGTTPHTITGR	7	14	634.833	781.432	25.9	3.299	1 (high)
VEGTTPHTITGR	7	14	634.833	1040.548	25.9	1.65	2
AQYVLAEQVTR	7	14	639.346	703.373	22	1.65	2
AQYVLAEQVTR	7	14	639.346	816.457	20	3.299	1 (high)
AQYVLAEQVTR	7	14	639.346	915.526	26	1.65	2
AQYVLAEQVTR	7	14	639.346	1078.589	22	1.65	2
LGQDVVFPGVTR	7	14	644.356	529.309	24.2	1.65	2
LGQDVVFPGVTR	7	14	644.356	676.378	24.2	1.65	2
LGQDVVFPGVTR	7	14	644.356	775.446	24.2	3.299	1 (high)
LGQDVVFPGVTR	7	14	644.356	989.541	26.2	1.65	2
SVGELLQNQFR	7	14	645.843	692.347	24.3	1.65	2
SVGELLQNQFR	7	14	645.843	805.432	24.3	3.299	1 (high)
SVGELLQNQFR	7	14	645.843	918.516	24.3	1.65	2
SVGELLQNQFR	7	14	645.843	1104.58	24.3	1.65	2
AYGSTNPINVVR	7	14	645.843	697.436	22.3	3.299	1 (high)
AYGSTNPINVVR	7	14	645.843	811.478	22.3	1.65	2
AYGSTNPINVVR	7	14	645.843	912.526	24.3	1.65	2
AYGSTNPINVVR	7	14	645.843	1056.58	24.3	1.65	2
SGVLTGLPDAYGR	7	14	653.343	466.241	30.5	1.65	2
SGVLTGLPDAYGR	7	14	653.343	678.321	22.5	3.299	1 (high)
SGVLTGLPDAYGR	7	14	653.343	848.426	22.5	1.65	2
SGVLTGLPDAYGR	7	14	653.343	949.474	24.5	1.65	2
LLDLAAPDIIVR	7	14	654.897	342.202	24.6	1.65	2
LLDLAAPDIIVR	7	14	654.897	712.435	18.6	3.299	1 (high)
LLDLAAPDIIVR	7	14	654.897	854.509	20.6	1.65	2
LLDLAAPDIIVR	7	14	654.897	1082.62	22.6	1.65	2
FIHHYNFPQFSVGSTGR	7	14	665.327	398.219	21.1	1.65	2
FIHHYNFPQFSVGSTGR	7	14	665.327	477.242	29.1	1.65	2
FIHHYNFPQFSVGSTGR	7	14	665.327	663.342	11.1	1.65	2
FIHHYNFPQFSVGSTGR	7	14	665.327	810.41	21.1	1.65	2
LLVGSSSEYILR	7	14	668.877	867.457	23	1.65	2
LLVGSSSEYILR	7	14	668.877	954.489	23	1.65	2
LLVGSSSEYILR	7	14	668.877	1011.511	27	1.65	2
LLVGSSSEYILR	7	14	668.877	1110.579	21	3.299	1 (high)
GFTSEITVTSNGK	7	14	670.838	405.209	21.1	1.65	2
GFTSEITVTSNGK	7	14	670.838	506.257	19.1	1.65	2
GFTSEITVTSNGK	7	14	670.838	706.373	21.1	3.299	1 (high)
GFTSEITVTSNGK	7	14	670.838	819.457	21.1	1.65	2
AGAVNIVPNSTGAAK	7	14	685.375	200.103	33.6	1.65	2
AGAVNIVPNSTGAAK	7	14	685.375	299.171	21.6	1.65	2
AGAVNIVPNSTGAAK	7	14	685.375	745.384	23.6	3.299	1 (high)
AGAVNIVPNSTGAAK	7	14	685.375	844.452	23.6	1.65	2
AGGDAPDQTTSIVR	7	14	694.344	301.114	31.9	1.65	2
AGGDAPDQTTSIVR	7	14	694.344	804.457	33.9	1.65	2
AGGDAPDQTTSIVR	7	14	694.344	919.484	33.9	1.65	2
AGGDAPDQTTSIVR	7	14	694.344	1016.537	23.9	3.299	1 (high)
GTFANNVNELLGR	7	14	702.865	458.309	32.2	1.65	2
GTFANNVNELLGR	7	14	702.865	701.394	26.2	3.299	1 (high)
GTFANNVNELLGR	7	14	702.865	1028.548	24.2	1.65	2
GTFANNVNELLGR	7	14	702.865	1099.585	26.2	1.65	2
FGGESVLAGSIIVR	7	14	702.895	644.409	26.2	1.65	2
FGGESVLAGSIIVR	7	14	702.895	715.446	26.2	1.65	2
FGGESVLAGSIIVR	7	14	702.895	828.53	26.2	3.299	1 (high)
FGGESVLAGSIIVR	7	14	702.895	1014.631	26.2	1.65	2
FQAATGQLEQTAR	7	14	710.862	902.469	24.5	1.65	2
FQAATGQLEQTAR	7	14	710.862	1003.517	24.5	1.65	2
FQAATGQLEQTAR	7	14	710.862	1074.554	26.5	1.65	2
FQAATGQLEQTAR	7	14	710.862	1145.591	28.5	3.299	1 (high)
IEDQLGEVAEYR	7	14	711.348	637.33	24.5	1.65	2
IEDQLGEVAEYR	7	14	711.348	823.394	24.5	3.299	1 (high)
IEDQLGEVAEYR	7	14	711.348	936.479	24.5	1.65	2
IEDQLGEVAEYR	7	14	711.348	1179.564	24.5	1.65	2
YRPNADILALTFDELTER	7	14	713.035	717.331	30.5	1.65	2
YRPNADILALTFDELTER	7	14	713.035	830.416	26.5	3.299	1 (high)
YRPNADILALTFDELTER	7	14	713.035	1010.479	22.5	1.65	2
YRPNADILALTFDELTER	7	14	713.035	1014.537	20.5	1.65	2
AAAENIIPNSTGAAK	7	14	714.378	214.119	30.6	1.65	2
AAAENIIPNSTGAAK	7	14	714.378	570.288	22.6	1.65	2
AAAENIIPNSTGAAK	7	14	714.378	745.384	24.6	3.299	1 (high)
AAAENIIPNSTGAAK	7	14	714.378	858.468	24.6	1.65	2
VSAENGVLTISGER	7	14	716.375	662.347	28.6	1.65	2
VSAENGVLTISGER	7	14	716.375	775.431	26.6	3.299	1 (high)
VSAENGVLTISGER	7	14	716.375	931.521	28.6	1.65	2
VSAENGVLTISGER	7	14	716.375	1045.564	30.6	1.65	2
DGYADGWAQAGTAR	7	14	719.82	475.262	26.8	1.65	2
DGYADGWAQAGTAR	7	14	719.82	674.358	26.8	3.299	1 (high)
DGYADGWAQAGTAR	7	14	719.82	917.459	24.8	1.65	2
DGYADGWAQAGTAR	7	14	719.82	1032.486	26.8	1.65	2
LATLPTYEEAIAR	7	14	724.393	286.176	28.9	1.65	2
LATLPTYEEAIAR	7	14	724.393	851.426	34.9	1.65	2
LATLPTYEEAIAR	7	14	724.393	952.473	30.9	1.65	2
LATLPTYEEAIAR	7	14	724.393	1049.526	26.9	3.299	1 (high)
DGFVDGWAQAGTAR	7	14	725.839	320.124	27	1.65	2
DGFVDGWAQAGTAR	7	14	725.839	674.358	23	1.65	2
DGFVDGWAQAGTAR	7	14	725.839	917.459	29	1.65	2
DGFVDGWAQAGTAR	7	14	725.839	1032.486	25	3.299	1 (high)
TGQAPGFSYTDANK	7	14	728.838	358.172	27.1	1.65	2
TGQAPGFSYTDANK	7	14	728.838	798.363	27.1	1.65	2
TGQAPGFSYTDANK	7	14	728.838	1099.505	27.1	3.299	1 (high)
TGQAPGFSYTDANK	7	14	728.838	1170.543	27.1	1.65	2
SGADVSGPIPLPTEK	7	14	734.388	331.125	31.3	1.65	2
SGADVSGPIPLPTEK	7	14	734.388	474.256	33.3	1.65	2
SGADVSGPIPLPTEK	7	14	734.388	684.393	27.3	1.65	2
SGADVSGPIPLPTEK	7	14	734.388	1038.583	25.3	3.299	1 (high)
TGAQVAGPIPLPTER	7	14	753.917	712.399	27.9	1.65	2
TGAQVAGPIPLPTER	7	14	753.917	922.536	29.9	1.65	2
TGAQVAGPIPLPTER	7	14	753.917	979.557	29.9	3.299	1 (high)
TGAQVAGPIPLPTER	7	14	753.917	1050.594	29.9	1.65	2
WYVIDAEGQTLGR	7	14	754.38	831.432	31.9	1.65	2
WYVIDAEGQTLGR	7	14	754.38	946.459	25.9	1.65	2
WYVIDAEGQTLGR	7	14	754.38	1059.543	25.9	3.299	1 (high)
WYVIDAEGQTLGR	7	14	754.38	1158.611	27.9	1.65	2
SADGQTVTGGSILYR	7	14	762.886	765.425	28.2	1.65	2
SADGQTVTGGSILYR	7	14	762.886	866.473	28.2	3.299	1 (high)
SADGQTVTGGSILYR	7	14	762.886	965.541	26.2	1.65	2
SADGQTVTGGSILYR	7	14	762.886	1066.589	30.2	1.65	2
LGIQAFEPVLVEGR	7	14	764.43	769.457	30.3	1.65	2
LGIQAFEPVLVEGR	7	14	764.43	898.499	30.3	1.65	2
LGIQAFEPVLVEGR	7	14	764.43	1045.568	28.3	3.299	1 (high)
LGIQAFEPVLVEGR	7	14	764.43	1116.605	28.3	1.65	2
VLVIPTDEELVIAR	7	14	783.958	312.228	26.9	1.65	2
VLVIPTDEELVIAR	7	14	783.958	571.393	30.9	1.65	2
VLVIPTDEELVIAR	7	14	783.958	829.478	36.9	1.65	2
VLVIPTDEELVIAR	7	14	783.958	1142.605	26.9	3.299	1 (high)
SQTVHFQGNPVSVQGTIPQAGAK	7	14	784.408	346.208	34.7	1.65	2
SQTVHFQGNPVSVQGTIPQAGAK	7	14	784.408	571.32	24.7	3.299	1 (high)
SQTVHFQGNPVSVQGTIPQAGAK	7	14	784.408	842.473	20.7	1.65	2
SQTVHFQGNPVSVQGTIPQAGAK	7	14	784.408	999.464	30.7	1.65	2
LAIVTTNSILSDLVK	7	14	793.971	298.213	31.3	3.299	1 (high)
LAIVTTNSILSDLVK	7	14	793.971	561.324	31.3	1.65	2
LAIVTTNSILSDLVK	7	14	793.971	674.408	27.3	1.65	2
LAIVTTNSILSDLVK	7	14	793.971	1190.663	23.3	1.65	2
VEISSDSHPFYTGR	7	14	797.878	496.251	31.4	1.65	2
VEISSDSHPFYTGR	7	14	797.878	740.373	37.4	3.299	1 (high)
VEISSDSHPFYTGR	7	14	797.878	964.464	39.4	1.65	2
VEISSDSHPFYTGR	7	14	797.878	1253.555	29.4	1.65	2
