## Supplemental Table S4 for "LC-SRM combined with machine learning enables fast identification and quantification of bacterial pathogens in urinary tract infections"

### Sheet: SuppTable_Peptide_Retention_Tim
Peptide Sequence	min	Q1	median	Q3	max			CytoC standards peptides
AAAENIIPNSTGAAK	3.54	3.71	3.78	3.86	4.08
AAASIVVVDAR	3.06	3.315	3.76	3.94	4.17
AGAVNIVPNSTGAAK	3.27	3.47	3.535	3.62	3.76
AGGDAPDQTTSIVR	3.05	3.125	3.19	3.25	3.33
AIVAATESGSTAR	2.54	2.69	2.75	2.81	3.09
ALELIGVGYR	4.48	5.715	5.84	5.94	6.04
ALLDFFLSR	3.2	8.1	8.18	8.2575	8.55
APVVVPAGVDVK	4.43	4.6525	4.74	4.895	5.07
AQSVVDYLVSK
AQYVLAEQVTR	3.78	4.0525	4.11	4.245	4.51
AYGSTNPINVVR	3.84	4.12	4.19	4.275	4.59
DGFVDGWAQAGTAR	4.99	5.05	5.07	5.11	5.19
DGYADGWAQAGTAR	3.66	3.8	3.87	3.92	4.06
EDLIAYLK	5.49	5.76	5.86	5.94	6.17
EFIPAVEK	3.67	3.96	4.06	4.2	4.34
ESQSTTGIGEGIAIPHAK	4.25	4.425	4.51	4.67	4.84
EVPVDVQPEVR	4.06	4.13	4.17	4.245	4.37
FAEAGSFDYGR	3.32	3.525	3.77	3.935	4.11
FGGESVLAGSIIVR	6.13	6.2875	6.36	6.4525	6.63
FIHHYNFPQFSVGSTGR	5.14	5.24	5.4	5.45	5.63
FQAATGQLEQTAR	3.15	3.31	3.35	3.43	3.57
GATVLPHGTGR	2.33	2.54	2.61	2.69	2.9
GFLIGGTSGR	3.79	4.14	4.23	4.32	4.69
GFTSEITVTSNGK	3.88	4.0625	4.115	4.27	4.41
GIEISVPFPR	6.45	6.63	6.73	6.825	6.95
GIPANSISAEGR	3.09	3.19	3.2	3.315	3.38
GITINTSHIEYETETR	4.37	4.48	4.58	4.66	4.72
GTFANNVNELLGR	5.81	5.92	6.01	6.07	6.13
HHITADGFYR	2.51	2.855	2.94	3.02	3.29
HQVVNDLPLGR	3.29	3.92	4	4.12	4.45
IAAANVPAFTAGK	4.41	4.51	4.54	4.655	4.69
IAAANVPAFVSGK	4.77	5.02	5.08	5.16	5.37
IAVEEIFDVK	6.28	6.58	6.62	6.7	6.82
IEDQLGEVAEYR	4.1	4.29	4.36	4.45	4.49
ILEVPVGR	3.93	4.28	4.36	4.46	4.79
ILPSIDNLER	5.21	5.285	5.4	5.49	5.59
IVIERPAK	2.43	2.69	2.75	2.84	3.12
IVSLAPEVL	6.41	6.69	6.76	6.83	6.96
KTGQAPGFSYTDANK	2.71	2.99	3.08	3.2	3.89
KYIPGTK	2.15	2.27	2.33	2.37	4.16
LADAIIEGR	3.43	3.595	3.63	3.69	3.81
LAIVPILR	6.14	6.5625	6.68	6.7775	6.95
LAIVTTNSILSDLVK	5.97	6.405	7.9	8.29	8.38
LALAPVDVR	4.64	4.86	4.94	5.0075	5.15
LATLPTYEEAIAR	5.26	5.42	5.5	5.58	5.75
LFSEIAPR	3.83	4.015	4.07	4.1175	4.26
LGIQAFEPVLVEGR	6.98	7.22	7.36	7.72	7.87
LGQDVVFPGVTR	4.98	5.24	5.32	5.425	5.57
LLDLAAPDIIVR	4.91	7.23	7.32	7.4	7.55
LLVGSSSEYILR	5.32	5.555	5.685	8.01	8.26
MIFAGIK	4.2	4.71	4.825	4.99	5.36
NAIIFSPHPR	3.34	3.76	3.91	4.04	4.42
NFLVPQGK	3.46	3.79	3.91	4.03	4.34
NVEWVVGVLR	6.36	6.52	6.605	6.67	6.79
NYTIGDVISR
PIITDVYAR	4.23	4.3675	4.43	4.54	4.89
PIITLPDGSQR	4.7	4.94	4.98	5.0975	5.16
PVVSGAEFLK	4.52	4.705	4.91	5.03	5.09
QAVPLIQPR	4.12	4.23	4.38	4.46	4.52
RPNTDELGLEELGLK	5.61	5.89	5.95	6.05	6.22
SADGQTVTGGSILYR	4.06	4.16	4.29	4.34	4.43
SDVLFNFNK	3.56	5.41	5.48	5.58	5.76
SGADVSGPIPLPTEK	5.07	5.22	5.27	5.39	5.54
SGVLTGLPDAYGR	5.02	5.18	5.26	5.33	5.49
SIITDIYAR	5.15	5.21	5.31	5.4	5.48
SQTVHFQGNPVSVQGTIPQAGAK	4.78	4.85	4.91	5.01	5.14
STAETIVYSALETLAQR	5.04	8.9275	8.96	9.1125	9.21
SVEEILGK	3.53	3.81	3.9	4.02	4.26
SVGELLQNQFR	5.18	5.33	5.42	5.51	5.66
TGAQVAGPIPLPTER	5.01	5.2025	5.32	5.4	5.52
TGPNLHGLFGR	3.77	4.87	4.99	5.11	5.41
TGQAPGFSYTDANK	3.07	3.37	3.45	3.53	3.77
TLPGLASINDK	4.52	4.68	4.88	4.97	5.05
TPEQLANIAR	3.7	3.8225	3.87	4.01	4.15
TSHITVVVTEK	2.59	3.16	3.27	3.4	3.69
VAFNQAVDSVR	3.7	3.87	3.96	4.07	4.19
VASLEGDVLGSYQHGAR	4.63	4.82	4.94	5.71	6.07
VEGTTPHTITGR	2.4	2.535	2.58	2.6225	2.74
VEISSDSHPFYTGR	3.47	3.74	3.86	4.29	4.77
VGLIAGSGGGSPR	3.14	3.36	3.42	3.515	3.77
VLVIPTDEELVIAR	6.61	6.765	6.79	6.87	7
VSAENGVLTISGER	4.12	4.2525	4.33	4.4	4.53
VTPGQVISVR	3.61	3.93	4.02	4.14	4.3
VVGQLGQILGPR	5.25	5.54	5.69	7.05	7.37
VVGQLGQVLGPR	4.71	4.94	5.02	5.1	5.29
VVVGLLLGEVIR	8.03	8.27	8.31	8.37	8.49
WYVIDAEGQTLGR	4.97	5.66	5.74	5.81	5.96
YRPNADILALTFDELTER	8.18	8.36	8.42	8.46	8.53
