## Supplemental Table S7 for "LC-SRM combined with machine learning enables fast identification and quantification of bacterial pathogens in urinary tract infections"

### Sheet: Selected
Bacterial species	Peptide Sequence	Transition for quantification		Linear regressions			Pearson correlation coefficient	Signal Intensities (10e3)				Signal noise (10e3)				S/N Ratio					LLOQ (CFU/mL)	ULOQ (CFU/mL)
		Precursor (m/z)	Product (m/z)	slope	intercept	r2		R1	R2	R3	R4	R1	R2	R3	R4	R1	R2	R3	R4	Moyenne
Cfr	GFLIGGTSGR	482.764	534.263	0.3	-0.438	0.998	0.97	20	20	40	30	2	2	2	2	10	10	20	15	13.75	80000	8000000
	IAAANVPAFVSGK	622.853	705.393	0.298	-0.462	0.996	0.935	30	7	30	55	2	1	2	2	15	7	15	27.5	16.125
	SVEEILGK	437.747	159.113	0.312	-1.105	0.998	0.989	90	50	80	120	8	10	8	6	11.25	5	10	20	11.5625
Ecl	GATVLPHGTGR	533.293	624.321	0.334	-1.265	0.996	0.978	70	110	170	100	4	2	2	2	17.5	55	85	50	51.875	130000	13000000
	IAAANVPAFVSGK	622.853	705.393	0.336	-1.459	0.998	0.975	80	120	170	100	2	2	2	3	40	60	85	33.3333	54.5833
	NFLVPQGK	451.758	429.246	0.31	-1.12	0.998	0.99	100	250	160	140	4	4	4	4	25	62.5	40	35	40.625
Eco	GATVLPHGTGR	533.293	624.321	0.297	-0.377	0.997	0.951	150	250	300	275	2	2	2	2	75	125	150	137.5	121.875	165000	16500000
	SVEEILGK	437.747	159.113	0.276	-0.303	0.998	0.964	350	300	500	450	6	5	10	10	58.3333	60	50	45	53.3333
	VVGQLGQVLGPR	611.866	726.426	0.276	0.216	0.995	0.957	140	130	140	100	3	3	3	3	46.6667	43.3333	46.6667	33.3333	42.5
Efa	ILPSIDNLER	585.329	943.484	0.294	1.228	0.996	0.956	15	4	15	15	2	1	1	1	7.5	4	15	15	10.375	330000	33000000
	PVVSGAEFLK	523.797	850.467	0.274	0.608	0.99	0.929	160	20	160	250	2	2	2	2	80	10	80	125	73.75
	SIITDIYAR	526.292	851.462	0.262	0.808	0.999	0.947	160	40	120	180	5	2	1	1	32	20	120	180	88
Kae	GATVLPHGTGR	533.293	624.321	0.287	0.333	0.997	0.874	40	30	30		4	4	4		10	7.5	7.5		8.33333	207000	20700000
	NAIIFSPHPR	576.319	853.468	0.288	0.524	0.996	0.904	25	25	15		3	4	4		8.33333	6.25	3.75		6.11111
	SVEEILGK	437.747	159.113	0.293	-0.256	0.998	0.936	120	100	90		10	10	10		12	10	9		10.3333
Kox	GATVLPHGTGR	533.293	624.321	0.299	-0.187	0.998	0.978	40		70	40	2		2	2	20		35	20	25	120000	12000000
	IAAANVPAFVSGK	622.853	705.393	0.293	0.095	0.993	0.977	25		30	20	2		2	2	12.5		15	10	12.5
	NFLVPQGK	451.758	429.246	0.272	0.029	0.997	0.986	40		70	70	4		4	4	10		17.5	17.5	15
Kpn	IAAANVPAFVSGK	622.853	705.393	0.284	-0.207	0.999	0.974	200	200	200	150	2	2	2	2	100	100	100	75	93.75	120000	12000000
	SVEEILGK	437.747	159.113	0.27	-0.004	0.998	0.988	200	140	200	90	5	5	5	5	40	28	40	18	31.5
	VVGQLGQVLGPR	611.866	726.426	0.271	0.5	0.998	0.984	100	60	60	30	2	2	2	2	50	30	30	15	31.25
Pae	LALAPVDVR	477.292	585.335	0.264	0.662	1	0.971	20		20	50	5		3	3	4		6.66667	16.6667	9.11111	105000	10500000
	PIITLPDGSQR	598.835	659.311	0.281	0.732	0.997	0.954	15		15	15	2		1	1	7.5		15	15	12.5
	VVGQLGQILGPR	618.874	740.441	0.262	0.174	0.997	0.978	170	80	200	200	4	4	3	2	42.5	20	66.6667	100	57.2917
Pmi	GATVLPHGTGR	533.293	624.321	0.31	-0.356	0.996	0.987	30	50	60	35	3	2	2	2	10	25	30	17.5	20.625	110000	11100000
	GFLIGGTSGR	482.764	534.263	0.298	0.173	0.999	0.982	10	20	25	20	4	1	2	2	2.5	20	12.5	10	11.25
	IAAANVPAFTAGK	615.845	691.377	0.308	-0.209	0.997	0.934	20	18	40	20	3	1	2	2	6.66667	18	20	10	13.6667
Sag	EFIPAVEK	466.758	543.314	0.27	0.282	0.991	0.975	190	25	300	200	5	5	5	5	38	5	60	40	35.75	180000	18000000
	LGQDVVFPGVTR	644.356	775.446	0.284	0.092	0.991	0.967	140	25	250	180	2	2	2	1	70	12.5	125	180	96.875
	VTPGQVISVR	528.314	855.505	0.273	0.372	0.992	0.982	100	30	200	120	5	7	5	5	20	4.28571	40	24	22.0714
Sau	AAAENIIPNSTGAAK	714.378	745.384	0.328	-0.69	0.982	0.971	400		140	140	2		2	2	200		70	70	113.333	295000	29500000
	PIITDVYAR	524.295	837.446	0.327	-0.482	0.992	0.962	200		80	80	1		1	1	200		140	80	140
	VEGTTPHTITGR	634.833	781.432	0.333	0.884	0.996	0.97	4		5	5	1		1	2	4		5	2.5	3.83333
Sep	AAAENIIPNSTGAAK	714.378	745.384	0.309	-0.47	0.986	0.848	250	100	15	70	1	1	2	2	250	100	7.5	35	98.125	180000	18000000
	SGADVSGPIPLPTEK	734.388	1038.583	0.304	0.835	0.992	0.874	15	5	3	3	1	0.5	1	0.5	15	10	3	6	8.5
	WYVIDAEGQTLGR	754.38	1059.543	0.316	1.225	0.975	0.851
Sha	IAVEEIFDVK	581.821	978.514	0.297	1.213	0.987	0.873	10	1.5			1	1			10	1.5			5.75	225000	22500000
	LAIVPILR	447.81	710.492	0.261	2.461	0.988	0.929	4				1				4				4
	PIITDVYAR	524.295	837.446	0.283	0.607	0.999	0.937	70	15	7	10	1	0.5	1	1	70	30	7	10	29.25
Smi	AGAVNIVPNSTGAAK	685.375	745.384	0.316	-1.403	0.99	0.967	400	450	150	500	2	2	2	2	200	225	75	250	187.5	143000	14250000
	EFIPAVEK	466.758	543.314	0.279	0.447	0.986	0.941	25	35	10	25	2	2	2	2	12.5	17.5	5	12.5	11.875
	FQAATGQLEQTAR	710.862	1145.591	0.272	0.996	0.998	0.977	12	14	4	9	1	1	1	1	12	14	4	9	9.75
Ssa	AAAENIIPNSTGAAK	714.378	745.384	0.285	-0.078	0.986	0.893	120	120	4	60	1	1	1	1	120	120	4	60	76	120000	12000000
	AIVAATESGSTAR	617.325	808.38	0.32	0.353	0.979	0.867	8	9		5	0.4	0.5		0.8	20	18		6.25	14.75
	PIITDVYAR	524.295	837.446	0.267	0.473	0.99	0.907	30	35	5	40	1	1	1	1	30	35	5	40	27.5
	Mean			0.292733	0.121133	0.993756	0.947533												Mean	41.3964
	Standard deviation			0.021297	0.773126	0.00575703	0.0404815												Max	187.5
																			Min	3.83333
