## Supplemental Table S8 for "LC-SRM combined with machine learning enables fast identification and quantification of bacterial pathogens in urinary tract infections"

### Sheet: repro_stat
Bacterial species	Peptide Sequence	Condition	Number of replicates	Intensity averaged	Intensity sd	Intensity RSD (%)
Sag	EFIPAVEK	HV	6	968453	538984	55.6542
Sag	EFIPAVEK	Patient	6	494427	289406	58.5336
Sag	EFIPAVEK	Patient-Centri	6	353487	157740	44.6241
Sag	EFIPAVEK	Pool-Tris	5	360023	4001.3	1.1114
Sag	EFIPAVEK	Tris	5	380743	200117	52.5595
Eco	GATVLPHGTGR	HV	6	2.20614e+06	664970	30.1418
Eco	GATVLPHGTGR	Patient	6	2.26202e+06	689230	30.4696
Eco	GATVLPHGTGR	Patient-Centri	6	2.31674e+06	601425	25.96
Eco	GATVLPHGTGR	Pool-Tris	6	2.39219e+06	192550	8.0491
Eco	GATVLPHGTGR	Tris	6	1.85321e+06	639113	34.4868
Kpn	IAAANVPAFVSGK	HV	6	2.83615e+06	1.28517e+06	45.3139
Kpn	IAAANVPAFVSGK	Patient	5	1.75668e+06	488710	27.8201
Kpn	IAAANVPAFVSGK	Patient-Centri	6	3.2261e+06	1.8211e+06	56.449
Kpn	IAAANVPAFVSGK	Pool-Tris	5	1.67309e+06	96287.7	5.75509
Kpn	IAAANVPAFVSGK	Tris	6	1.63527e+06	433443	26.5059
Efa	ILPSIDNLER	HV	6	246139	102187	41.5161
Efa	ILPSIDNLER	Patient	6	238958	148224	62.0293
Efa	ILPSIDNLER	Patient-Centri	6	102635	34335	33.4536
Efa	ILPSIDNLER	Pool-Tris	6	177079	24507.4	13.8398
Efa	ILPSIDNLER	Tris	6	189783	27320.2	14.3955
Sag	LGQDVVFPGVTR	HV	6	738364	568372	76.9773
Sag	LGQDVVFPGVTR	Patient	6	464046	291017	62.713
Sag	LGQDVVFPGVTR	Patient-Centri	6	369697	265806	71.8983
Sag	LGQDVVFPGVTR	Pool-Tris	5	377201	27776.7	7.36391
Sag	LGQDVVFPGVTR	Tris	5	436894	232714	53.2655
Efa	PVVSGAEFLK	HV	6	8.33052e+06	3.62684e+06	43.5368
Efa	PVVSGAEFLK	Patient	6	6.22308e+06	3.47609e+06	55.858
Efa	PVVSGAEFLK	Patient-Centri	6	5.6536e+06	2.29435e+06	40.5822
Efa	PVVSGAEFLK	Pool-Tris	6	1.20575e+07	838197	6.95168
Efa	PVVSGAEFLK	Tris	6	1.19047e+07	830869	6.97934
Efa	SIITDIYAR	HV	6	5.08742e+06	2.14209e+06	42.1056
Efa	SIITDIYAR	Patient	6	5.0277e+06	901534	17.9313
Efa	SIITDIYAR	Patient-Centri	6	2.19507e+06	702378	31.998
Efa	SIITDIYAR	Pool-Tris	6	4.36735e+06	391989	8.97545
Efa	SIITDIYAR	Tris	6	4.31178e+06	439340	10.1893
Eco	SVEEILGK	HV	6	8.49054e+06	1.92096e+06	22.6247
Eco	SVEEILGK	Patient	6	6.95565e+06	1.36997e+06	19.6957
Eco	SVEEILGK	Patient-Centri	6	6.95873e+06	1.31926e+06	18.9584
Eco	SVEEILGK	Pool-Tris	6	9.33979e+06	847348	9.07245
Eco	SVEEILGK	Tris	6	7.97363e+06	2.32107e+06	29.1093
Kpn	SVEEILGK	HV	6	9.65749e+06	1.93884e+06	20.076
Kpn	SVEEILGK	Patient	5	7.56455e+06	2.22277e+06	29.384
Kpn	SVEEILGK	Patient-Centri	6	9.92475e+06	2.31674e+06	23.343
Kpn	SVEEILGK	Pool-Tris	5	1.41076e+07	616075	4.36697
Kpn	SVEEILGK	Tris	6	1.27579e+07	1.19706e+06	9.38286
Sag	VTPGQVISVR	HV	6	867712	599171	69.0519
Sag	VTPGQVISVR	Patient	6	472967	354828	75.0219
Sag	VTPGQVISVR	Patient-Centri	6	403259	233299	57.8532
Sag	VTPGQVISVR	Pool-Tris	5	512333	24277.8	4.73867
Sag	VTPGQVISVR	Tris	4	682512	102385	15.0012
Eco	VVGQLGQVLGPR	HV	6	1.02652e+06	281771	27.4492
Eco	VVGQLGQVLGPR	Patient	6	617309	316138	51.2123
Eco	VVGQLGQVLGPR	Patient-Centri	6	619359	308405	49.7943
Eco	VVGQLGQVLGPR	Pool-Tris	6	463880	63181.6	13.6203
Eco	VVGQLGQVLGPR	Tris	6	414645	185901	44.8338
Kpn	VVGQLGQVLGPR	HV	6	978728	271770	27.7677
Kpn	VVGQLGQVLGPR	Patient	5	660060	265838	40.2748
Kpn	VVGQLGQVLGPR	Patient-Centri	6	1.15045e+06	558892	48.5805
Kpn	VVGQLGQVLGPR	Pool-Tris	5	759292	45122.1	5.94266
Kpn	VVGQLGQVLGPR	Tris	6	705851	200465	28.4005
