## Supplemental Table S9 for "LC-SRM combined with machine learning enables fast identification and quantification of bacterial pathogens in urinary tract infections"

### Sheet: Legend
Table "Results" used to generate figure 5B and figure 5C
Column header	Description
Bacteria	Full name of the inoculated bacteria
Abbreviation	Abbreviation of the inoculated bacteria used in the figures
CCRI	Unique number which reference the strain of the bacteria in the Collection de Cultures de Centre de Recherche en Infectiologie biobank
Urine	Name of the inoculated urine, from 1 to 45 (HV = healthy volunteer)
Bacteria inoculated in urine (CFU/mL)	Number of CFU of bacteria inoculated in 1mL of urine
Identification MALDI	Bacteria which is identified by the MALDI-TOF analysis
Full name	Full name of the bacteria identified by the MALDI, which are not in our list of 15
Quantification (CFU/mL) MALDI	Quantification of bactria concentration in CFU/mL given by the plate counting
Peptide count	Number of detected peptides in LC-SRM among the 82 peptide signature
Infected ?	A sample is considered as infected if we detect more than 2 peptides of the bacterial signature
Pred% - Cfr	Percentage of probabilities for bacteria identification given by the prediction model
Pred% - Ecl
Pred% - Eco
Pred% - Efa
Pred% - Kae
Pred% - Kox
Pred% - Kpn
Pred% - Pae
Pred% - Pmi
Pred% - Sag
Pred% - Sau
Pred% - Sep
Pred% - Sha
Pred% - Smi
Pred% - Ssa
Pred% - Unknown
Identification LC-SRM-ML	Prediction of the bacteria performed by machine learning after the LC-SRM analysis
Quantification (CFU/mL) LC-SRM	Quantification of bactria concentration in CFU/mL given by SRM signal extraction

### Sheet: Results
	Bacterial species	Abbreviation	CCRI	Urine	Bacteria inoculated in urine (CFU/mL)	Identification MALDI	Full name	Quantification (CFU/mL) MALDI	Peptide count	Infected ?	Pred% - Cfr	Pred% - Ecl	Pred% - Eco	Pred% - Efa	Pred% - Kae	Pred% - Kox	Pred% - Kpn	Pred% - Pae	Pred% - Pmi	Pred% - Sag	Pred% - Sau	Pred% - Sep	Pred% - Sha	Pred% - Smi	Pred% - Ssa	Pred% - Unknown	Identification LC-SRM-ML	Quantification (CFU/mL) LC-SRM
1	Citrobacter freundii	Cfr	429	HV01	93000	99.9% Cfr		10e4-10e5	14	TRUE	0.6		0.1		0.1				0.1							0.1	Cfr	2.33056e+06
2	Citrobacter freundii	Cfr	429	HV32	465000	99.7% Cwe	Citrobacter werkmanii	> 1e5	17	TRUE	0.8		0.1						0.1								Cfr	4.56545e+06
3	Citrobacter freundii	Cfr	429	HV17	3720000	99.6% Cfr		> 1e5	25	TRUE	0.7		0.2				0.1										Cfr	6.54379e+07
4	Entrobacter cloacae	Ecl	860	HV43	800000	50% Eas / 50% Ecl	Enterobacter asburiae	10e4-10e5	19	TRUE	0.1	0.9															Ecl	1.88471e+06
5	Entrobacter cloacae	Ecl	860	HV27	4000000	50% Eas / 50% Ecl	Enterobacter asburiae	> 1e5	24	TRUE		0.6		0.2				0.1		0.1							Ecl	1.13605e+07
6	Entrobacter cloacae	Ecl	860	HV18	32000000	50% Eas / 50% Ecl	Enterobacter asburiae	> 1e5	22	TRUE		1															Ecl	8.52358e+07
7	Escherichia coli	Eco	12923	HV30	710000	99.9% Eco		10e4-10e5	17	TRUE	0.2		0.7						0.1								Eco	995043
8	Escherichia coli	Eco	12923	HV33	3550000	99.9% Eco		> 1e5	20	TRUE			1														Eco	1.95819e+07
9	Escherichia coli	Eco	12923	HV06	28400000	99.9% Eco		> 1e5	21	TRUE			1														Eco	9.46381e+07
28	Enterococcus faecalis	Efa	95	HV10	4000000	99.9% Efa		> 1e5	10	TRUE				0.4				0.2		0.1			0.2			0.1	Efa	7.176e+06
29	Enterococcus faecalis	Efa	95	HV23	16000000	99.9% Efa		> 1e5	12	TRUE				0.7				0.1		0.1						0.1	Efa	4.7995e+07
30	Enterococcus faecalis	Efa	95	HV12	40000000	99.9% Efa		> 1e5	13	TRUE				0.7				0.1		0.1						0.1	Efa	1.15158e+07
10	Klebsiella aerogenes	Kae	446	HV16	1580000	99.9% Kae		> 1e5	17	TRUE	0.3				0.6	0.1											Kae	9.92966e+06
11	Klebsiella aerogenes	Kae	446	HV45	6320000	99.9% Kae		> 1e5	19	TRUE	0.1				0.5	0.2	0.2										Kae	2.62228e+07
12	Klebsiella aerogenes	Kae	446	HV40	15800000	99.9% Kae		> 1e5	18	TRUE	0.1				0.6	0.2	0.1										Kae	2.53041e+07
13	Klebsiella oxytoca	Kox	1109	HV39	1700000	99.9% Kox		10e4-10e5	18	TRUE						1											Kox	6.15466e+06
14	Klebsiella oxytoca	Kox	1109	HV25	6800000	99.9% Kox		> 1e5	19	TRUE						1											Kox	2.17849e+07
15	Klebsiella oxytoca	Kox	1109	HV09	17000000	99.9% Kox		> 1e5	19	TRUE						1											Kox	4.11015e+07
16	Klebsiella pneumonia	Kpn	563	HV31	2600000	99.9% Kpn		> 1e5	12	TRUE					0.8				0.1							0.1	Kae	5.31511e+06
17	Klebsiella pneumonia	Kpn	563	HV21	10400000	99.9% Kpn		> 1e5	14	TRUE			0.1		0.4	0.3	0.1		0.1								Kae	1.51033e+07
18	Klebsiella pneumonia	Kpn	563	HV11	26000000	99.9% Kpn		> 1e5	21	TRUE			0.1		0.1		0.7		0.1								Kpn	7.03153e+07
31	Pseudomonas aeruginosa	Pae	691	HV35	460000	99.9% Pae		> 1e5	6	TRUE								1									Pae	717856
32	Pseudomonas aeruginosa	Pae	691	HV14	4600000	99.9% Pae		> 1e5	6	TRUE								1									Pae	4.91324e+06
33	Pseudomonas aeruginosa	Pae	691	HV20	23000000	99.9% Pae		> 1e5	6	TRUE								1									Pae	3.46759e+07
19	Proteus mirabilis	Pmi	675	HV37	1500000	99.9% Pmi		> 1e5	12	TRUE									1								Pmi	1.64776e+06
20	Proteus mirabilis	Pmi	675	HV24	6000000	99.9% Pmi		> 1e5	12	TRUE									1								Pmi	4.21683e+06
21	Proteus mirabilis	Pmi	675	HV03	15000000	99.9% Pmi		> 1e5	13	TRUE									1								Pmi	1.34514e+07
43	Streptococcus agalactiae	Sag	235	HV15	920000	99.9% Sag		> 1e5	6	TRUE										1							Sag	757467
44	Streptococcus agalactiae	Sag	235	HV36	9200000	99.9% Sag		> 1e5	6	TRUE										1							Sag	7.47821e+06
45	Streptococcus agalactiae	Sag	235	HV28	46000000	99.9% Sag		> 1e5	6	TRUE										1							Sag	1.34956e+07
22	Staphylococcus aureus	Sau	9443	HV19	1400000	99.9% Sau		10e4-10e5	4	TRUE										0.1	0.1		0.2		0.2	0.4	Unknown	285945
23	Staphylococcus aureus	Sau	9443	HV22	7000000	99.9% Sau		> 1e5	9	TRUE											1						Sau	2.96177e+06
24	Staphylococcus aureus	Sau	9443	HV41	56000000	99.9% Sau		> 1e5	9	TRUE										0.1	0.7				0.2		Sau	9.83085e+06
34	Staphylococcus epidermidis	Sep	203	HV29	640000	99.9% Sep		10e4-10e5	7	TRUE								0.1		0.1		0.4	0.1		0.3		Sep	590404
35	Staphylococcus epidermidis	Sep	203	HV26	6400000	99.9% Sep		> 1e5	7	TRUE								0.1		0.1		0.4	0.1		0.3		Sep	6.17497e+06
36	Staphylococcus epidermidis	Sep	203	HV34	32000000	99.9% Sep		> 1e5	7	TRUE								0.1		0.1		0.4	0.1		0.3		Sep	3.23773e+07
37	Staphylococcus haemolyticus	Sha	210	HV02	940000	99.9% Sha		10e4-10e5	4	TRUE								0.1					0.4		0.4	0.1	Sha	775405
38	Staphylococcus haemolyticus	Sha	210	HV05	9400000	99.9% Sha		> 1e5	5	TRUE								0.1					0.7		0.2		Sha	3.7418e+06
39	Staphylococcus haemolyticus	Sha	210	HV13	47000000	99.9% Sha		> 1e5	5	TRUE								0.1					0.7		0.2		Sha	2.0409e+07
25	Streptococcus mitis	Smi	259	HV44	1220000	99.9% Smi/Sor	Streptococcus oralis	> 1e5	12	TRUE														1			Smi	5.1968e+06
26	Streptococcus mitis	Smi	259	HV04	12200000	99.9% Smi/Sor	Streptococcus oralis	> 1e5	14	TRUE														1			Smi	7.31156e+06
27	Streptococcus mitis	Smi	259	HV42	61000000	99.9% Smi/Sor	Streptococcus oralis	> 1e5	16	TRUE										0.1				0.9			Smi	4.48447e+07
40	Staphylococcus saprophyticus	Ssa	223	HV08	480000	99.9% Ssa		10e4-10e5	6	TRUE								0.1				0.3			0.6		Ssa	750488
41	Staphylococcus saprophyticus	Ssa	223	HV07	2400000	99.9% Ssa		> 1e5	6	TRUE											0.1		0.1		0.8		Ssa	3.88387e+06
42	Staphylococcus saprophyticus	Ssa	223	HV38	19200000	99.9% Ssa		> 1e5	7	TRUE											0.1	0.1	0.1		0.7		Ssa	3.80818e+07
