## Supplemental Table S10 for "LC-SRM combined with machine learning enables fast identification and quantification of bacterial pathogens in urinary tract infections"

### Sheet: Legend
Tables	Description
Statistics	Number of UTI-positive urines from patients collected at the CHU de Québec, by bacterial species
Results	For each of the 84 UTI-positive urines, the identification and the quantification are givent for both methods
Column header from Results table	Description
Urine	Anonymized name of the patient urine
Identification MALDI	Bacteria which is identified by the MALDI-TOF analysis
Quantification (CFU/mL) MALDI	Quantification of bactria concentration in CFU/mL given by the plate counting
Peptide count	Number of detected peptides in LC-SRM among the 82 peptide signature
Infected ?	A sample is considered as infected if we detect more than 2 peptides of the bacterial signature
Pred% - Cfr	Percentage of probabilities for bacteria identification given by the prediction model
Pred% - Ecl
Pred% - Eco
Pred% - Efa
Pred% - Kae
Pred% - Kox
Pred% - Kpn
Pred% - Pae
Pred% - Pmi
Pred% - Sag
Pred% - Sau
Pred% - Sep
Pred% - Sha
Pred% - Smi
Pred% - Ssa
Pred% - Unknown
Identification LC-SRM-ML	Prediction of the bacteria performed by machine learning after the LC-SRM analysis
Quantification (CFU/mL) LC-SRM	Quantification of bactria concentration in CFU/mL given by SRM signal extraction
Correlation MALDI / LC-SRM-ML	Specify if the identification performed with the MALDI analysis or the LC-SRM-ML methods are in agreement

### Sheet: Statistics
Bacterial species	Abbreviation	Number of specimen
E. coli	Eco	50
K. pneumoniae	Kpn	14
E. faecalis	Efa	9
S. agalactiae	Sag	5
P. mirabilis	Pmi	4
K. aerogenes	Kae	1
S. saprophyticus	Ssa	1
	Total	84

### Sheet: Results
Urine	Identification MALDI	Quantification (CFU/mL) MALDI	Peptide count	Infected ?	Pred% - Cfr	Pred% - Ecl	Pred% - Eco	Pred% - Efa	Pred% - Kae	Pred% - Kox	Pred% - Kpn	Pred% - Pae	Pred% - Pmi	Pred% - Sag	Pred% - Sau	Pred% - Sep	Pred% - Sha	Pred% - Smi	Pred% - Ssa	Pred% - Unknown	Identification LC-SRM-ML	Quantification (CFU/mL) LC-SRM	Correlation MALDI / LC-SRM-ML
U307	E. coli	> 10e5	13	TRUE	0.1		0.7			0.1										0.1	Eco	173113	Agreement
U310	E. coli	> 10e5	20	TRUE	0.1		0.9														Eco	2.04022e+06	Agreement
U264	E. coli	> 10e5	18	TRUE	0.2		0.6			0.1			0.1								Eco	4.11655e+06	Agreement
U293	E. coli	> 10e5	13	TRUE	0.2		0.5			0.1			0.1							0.1	Eco	9.23336e+06	Agreement
U320	E. coli	> 10e5	20	TRUE	0.1		0.8													0.1	Eco	9.54803e+06	Agreement
U285	E. coli	> 10e5	22	TRUE	0.1		0.9														Eco	1.2387e+07	Agreement
U322	E. coli	> 10e5	22	TRUE			1														Eco	2.99423e+07	Agreement
U336	E. coli	> 10e5	20	TRUE			1														Eco	3.15151e+07	Agreement
U342	E. coli	> 10e5	19	TRUE			1														Eco	4.02592e+07	Agreement
U279	E. coli	> 10e5	20	TRUE			1														Eco	4.08317e+07	Agreement
U287	E. coli	> 10e5	20	TRUE			1														Eco	5.46936e+07	Agreement
U314	E. coli	> 10e5	21	TRUE	0.1		0.9														Eco	6.6877e+07	Agreement
U288	E. coli	> 10e5	17	TRUE	0.1		0.8													0.1	Eco	6.70134e+07	Agreement
U273	E. coli	> 10e5	21	TRUE		0.1	0.9														Eco	6.74513e+07	Agreement
U294	E. coli	> 10e5	19	TRUE			1														Eco	7.04627e+07	Agreement
U338	E. coli	> 10e5	20	TRUE			1														Eco	7.18044e+07	Agreement
U276	E. coli	> 10e5	21	TRUE			0.6	0.2						0.1					0.1		Eco	7.52333e+07	Agreement
U262	E. coli	> 10e5	21	TRUE			1														Eco	7.80494e+07	Agreement
U332	E. coli	> 10e5	20	TRUE			1														Eco	9.11855e+07	Agreement
U306	E. coli	> 10e5	21	TRUE			1														Eco	9.46894e+07	Agreement
U259	E. coli	> 10e5	20	TRUE			1														Eco	1.00378e+08	Agreement
U335	E. coli	> 10e5	19	TRUE	0.1		0.5	0.2						0.1					0.1		Eco	1.16674e+08	Agreement
U265	E. coli	> 10e5	23	TRUE		0.1	0.9														Eco	1.17992e+08	Agreement
U269	E. coli	> 10e5	20	TRUE			1														Eco	1.18662e+08	Agreement
U263	E. coli	> 10e5	21	TRUE	0.1		0.9														Eco	1.23237e+08	Agreement
U292	E. coli	> 10e5	22	TRUE	0.1		0.5	0.2						0.1					0.1		Eco	1.37974e+08	Agreement
U283	E. coli	> 10e5	22	TRUE			1														Eco	1.51743e+08	Agreement
U340	E. coli	> 10e5	22	TRUE	0.1		0.9														Eco	1.55014e+08	Agreement
U296	E. coli	> 10e5	23	TRUE	0.1		0.5	0.2										0.1	0.1		Eco	1.64855e+08	Agreement
U329	E. coli	> 10e5	19	TRUE			1														Eco	1.70976e+08	Agreement
U334	E. coli	> 10e5	22	TRUE			1														Eco	1.94542e+08	Agreement
U308	E. coli	> 10e5	21	TRUE			0.6	0.2						0.1					0.1		Eco	2.21398e+08	Agreement
U295	E. coli	> 10e5	20	TRUE			1														Eco	2.31528e+08	Agreement
U309	E. coli	> 10e5	21	TRUE	0.1		0.9														Eco	2.59773e+08	Agreement
U318	E. coli	> 10e5	20	TRUE			1														Eco	2.69585e+08	Agreement
U278	E. coli	> 10e5	20	TRUE			1														Eco	3.32212e+08	Agreement
U280	E. coli	> 10e5	22	TRUE		0.1	0.9														Eco	4.39268e+08	Agreement
U267	E. faecalis	> 10e5	7	TRUE				0.3				0.2		0.1		0.1	0.3				Efa	1.14209e+06	Agreement
U313	E. faecalis	> 10e5	13	TRUE				0.7				0.1		0.1						0.1	Efa	5.5374e+06	Agreement
U291	E. faecalis	> 10e5	13	TRUE				0.3				0.2		0.1			0.2		0.1	0.1	Efa	1.71952e+07	Agreement
U323	K. pneumoniae	> 10e5	21	TRUE	0.2				0.3		0.5										Kpn	1.86527e+07	Agreement
U326	K. pneumoniae	> 10e5	21	TRUE	0.2				0.2		0.6										Kpn	3.6717e+07	Agreement
U324	K. pneumoniae	> 10e5	22	TRUE	0.1				0.3		0.6										Kpn	4.31245e+07	Agreement
U337	K. pneumoniae	> 10e5	22	TRUE	0.1				0.2		0.6									0.1	Kpn	8.79319e+07	Agreement
U311	K. pneumoniae	> 10e5	22	TRUE	0.1				0.2		0.6									0.1	Kpn	8.9113e+07	Agreement
U275	K. pneumoniae	> 10e5	24	TRUE	0.1				0.2		0.7										Kpn	1.03086e+08	Agreement
U274	K. pneumoniae	> 10e5	23	TRUE	0.1				0.2		0.7										Kpn	1.09286e+08	Agreement
U281	K. pneumoniae	> 10e5	24	TRUE	0.1				0.1	0.1	0.7										Kpn	1.25309e+08	Agreement
U331	K. pneumoniae	> 10e5	25	TRUE	0.1			0.2	0.1		0.4			0.1					0.1		Kpn	1.98064e+08	Agreement
U315	K. pneumoniae	> 10e5	22	TRUE	0.1				0.3		0.6										Kpn	2.52385e+08	Agreement
U289	P. mirabilis	> 10e5	12	TRUE									1								Pmi	8.41298e+06	Agreement
U268	P. mirabilis	> 10e5	14	TRUE									1								Pmi	2.87453e+07	Agreement
U266	P. mirabilis	> 10e5	12	TRUE		0.1				0.1			0.8								Pmi	3.20236e+07	Agreement
U301	S. agalactiae	> 10e5	6	TRUE			0.1					0.1		0.4			0.1		0.1	0.2	Sag	106730	Agreement
U305	S. agalactiae	> 10e5	5	TRUE			0.1					0.2		0.3			0.1		0.1	0.2	Sag	108492	Agreement
U270	S. agalactiae	> 10e5	4	TRUE										0.7			0.1			0.2	Sag	4.86835e+06	Agreement
U302	S. agalactiae	> 10e5	9	TRUE			0.1	0.2						0.7							Sag	1.94944e+07	Agreement
U325	S. saprophyticus	> 10e5	8	TRUE								0.1	0.1						0.8		Ssa	4.02536e+06	Agreement
U303	E. faecalis	10e4 - 10e5	11	TRUE				0.3				0.2		0.1			0.2		0.1	0.1	Efa	1.97044e+06	Agreement
U339	E. coli	> 10e5	9	TRUE	0.3		0.3		0.1				0.1							0.2	Eco	3.74579e+06	Agreement with hesitation
U321	E. faecalis	> 10e5	9	TRUE				0.3				0.3		0.2					0.1	0.1	Efa	2.08164e+06	Agreement with hesitation
U317	K. aerogenes	> 10e5	20	TRUE	0.4		0.1		0.4	0.1											Kae	1.17824e+08	Agreement with hesitation
U284	E. coli	10e4 - 10e5	8	TRUE		0.1	0.3		0.1	0.1			0.1							0.3	Eco	558431	Agreement with hesitation
U333	E. coli	10e4 - 10e5	11	TRUE			0.4			0.2										0.4	Eco	996954	Agreement with hesitation
U277	E. coli	> 10e5	10	TRUE	0.6		0.1						0.2							0.1	Cfr		Disagreement
U343	E. faecalis	> 10e5	11	TRUE			0.1	0.1		0.4				0.1						0.3	Kox		Disagreement
U286	K. pneumoniae	> 10e5	21	TRUE			0.1		0.2	0.5	0.2										Kox		Disagreement
U344	K. pneumoniae	> 10e5	15	TRUE	0.2	0.1	0.1		0.4		0.1									0.1	Kae		Disagreement
U297	K. pneumoniae	10e4 - 10e5	23	TRUE	0.5				0.1		0.4										Cfr		Disagreement
U328	E. coli	> 10e5	8	TRUE	0.1		0.1		0.2	0.2				0.2						0.2	Hesitation		Disagreement with hesitation
U300	K. pneumoniae	> 10e5	21	TRUE					0.4	0.4	0.2										Hesitation		Disagreement with hesitation
U312	E. coli	10e4 - 10e5	0	FALSE																	Non-infected		Non-infected
U345	E. coli	10e4 - 10e5	1	FALSE																	Non-infected		Non-infected
U330	E. coli	> 10e5	7	TRUE	0.2		0.1						0.1							0.6	Unknown		Unknown
U341	E. faecalis	> 10e5	4	TRUE										0.1						0.9	Unknown		Unknown
U290	S. agalactiae	> 10e5	4	TRUE										0.4						0.6	Unknown		Unknown
U260	E. coli	10e4 - 10e5	5	TRUE			0.2		0.1	0.1			0.1							0.5	Unknown		Unknown
U272	E. coli	10e4 - 10e5	7	TRUE	0.3		0.1						0.1							0.5	Unknown		Unknown
U298	E. coli	10e4 - 10e5	2	TRUE			0.1													0.9	Unknown		Unknown
U304	E. coli	10e4 - 10e5	2	TRUE			0.1			0.2										0.7	Unknown		Unknown
U319	E. coli	10e4 - 10e5	2	TRUE			0.1			0.2										0.7	Unknown		Unknown
U282	E. faecalis	10e4 - 10e5	2	TRUE			0.1			0.2										0.7	Unknown		Unknown
U316	E. faecalis	10e4 - 10e5	4	TRUE				0.1		0.3										0.6	Unknown		Unknown
U327	P. mirabilis	10e4 - 10e5	3	TRUE					0.1	0.3										0.6	Unknown		Unknown
